# Interpretable machine learning reveals a diverse arsenal of anti-defenses in bacterial viruses

**DOI:** 10.1101/2024.06.14.598830

**Authors:** Anna Lopatina, Mariusz Ferenc, Nina Bartlau, Michael Wolfram, Kerrin Steensen, Sebastiano Muscia, Fatima Hussain, Madeleine Schnurer, Leila Afjehi-Sadat, Shaul Pollak, Martin Polz

## Abstract

Antagonistic interactions with viruses are an important driver of the ecology and evolution of bacteria, and associating genetic signatures to these interactions is of fundamental importance to predict viral infection success. Recent studies have highlighted that bacteria possess a large, rapidly changing arsenal of defense genes and that viruses can neutralize at least some of these genes with matching anti-defenses. However, a broadly applicable approach for discovering the genetic underpinnings of such interactions is missing since typically used methods such as comparative genomics are limited by the rampant horizontal gene transfer and poor annotation of viral and bacterial genes. Here we show that genes that allow the viruses to overcome bacterial defenses can be systematically identified using an interpretable machine-learning approach even when using diverse bacteria-virus infection data. To verify the predictions, we experimentally characterized eight previously unknown anti-defense proteins in viruses specific for *Vibrio* bacteria and showed that they counteract a wide range of bacterial immune systems, including AbiH, AbiU, Septu, DRT, CBASS, and Retron. The power of our computational approach is highlighted by the identification of anti-defense proteins that inhibit non-homologous defense systems, which we verify for Retron and AbiH. We suggest that the computational prediction based on experimental interactions offers a promising avenue to unravel the genetic mechanisms of co-evolution between bacteria and their viruses.
