## Supplementary Data 3 for "Interpretable machine learning reveals a diverse arsenal of anti-defenses in bacterial viruses"

### Sheet: contents
Sheet	Description
i	peptide counts and intensities in the samples of V. cyclitrophicus 10N.239.312.A01 bacterial pellets containing wither no plasmid, or empty vector pMBR25, or defense system, or defesen system+antidefense protein
ii	peptide counts and intensities in the samples of V. lentus 10N.261.55.C8 bacterial pellets containing wither no plasmid, or empty vector pMBR25, or defense system, or defesen system+antidefense protein
	relative intensity normilized to rpoB

### Sheet: i_Vcyc
Supplementary Data 3 (i): Peptide counts and intensities in the samples of V. cyclitrophicus 10N.239.312.A01 bacterial pellets containing wither no plasmid, or empty vector pMBR25, or defense system, or defesen system+antidefense protein
	Peptide counts
	Samples name
Protein names	no plasmid	pMBR25 empty vector	AbiH	AbiH+Enki	Retron type II	Retron type II+Enki	DRT type III-Vbre	DRT type III-Vbre + Kali	Peptide sequences
AbiH	0	0	2	3	2	0	0	0	AVDVTSASQLFDFPNGAK;IIVIGHSVNDIDLPYFR;LIALGVPQHQLSSSSSNGLEATYPK
Retron type II, gene1	0	0	0	0	3	2	0	0	EQTESEDSFIYLGPINHIR;ILTEALV;LLIVAPR
Retron type II, gene2	0	0	0	0	6	3	0	0	ALYGSSIK;DNALVHSNSSYLLK;ELSSVLPLHQASMAYR;HVTGVTLSNEGK;SFADSAPYR;YGSSLIGR
DRT type III-Vbre, gene1	0	0	0	0	0	0	1	1	FVDDIIILTTPAITR;MNELAYIPR
DRT type III-Vbre, gene2	1	0	0	0	0	0	5	5	EVFHKELK;FVDSLSK;NSDLELILSR;SDFSSFFDR;SNYNETNGIVIGNEVSR;YVDDFFIFGK;YVDDFFIFGKK
Kali	0	0	0	0	0	0	0	2	LYGAFSAGAIDR;STSVPGLVSR
	Intensity
	Samples name
Protein names	no plasmid	pMBR25 empty vector	AbiH	AbiH+Enki	Retron type II	Retron type II+Enki	DRT type III-Vbre	DRT type III-Vbre + Kali
AbiH	0	0	14464	4302000	209740	0	0	0
Retron type II, gene1	0	0	0	0	25942000	3990900	0	0
Retron type II, gene2	0	0	0	0	14951000	1321200	0	0
DRT type III-Vbre, gene1	0	0	0	0	0	0	11091	98736
DRT type III-Vbre, gene2	161330	0	0	0	0	0	556930	480320
Kali	0	0	0	0	0	0	0	1440700
	Intensity normilized to intensity of RpoB protein
	Samples name
Protein names	no plasmid	pMBR25 empty vector	AbiH	AbiH+Enki	Retron type II	Retron type II+Enki	DRT type III-Vbre	DRT type III-Vbre + Kali
AbiH	0	0	0.000109352	0.0231627	0.00160918	0	0	0
Retron type II, gene1	0	0	0	0	0.199033	0.0499	0	0
Retron type II, gene2	0	0	0	0	0.114708	0.0165195	0	0
DRT type III-Vbre, gene1	0	0	0	0	0	0	0.00030939	0.00263458
DRT type III-Vbre, gene2	0.0023147	0	0	0	0	0	0.0155359	0.0128164
Kali	0	0	0	0	0	0	0	0.0384422
	Sequence coverage
	Samples name
Protein names	no plasmid	pMBR25 empty vector	AbiH	AbiH+Enki	Retron type II	Retron type II+Enki	DRT type III-Vbre	DRT type III-Vbre + Kali
AbiH	0	0	12	20.5	12	0	0	0
Retron type II, gene1	0	0	0	0	9.9	4.2	0	0
Retron type II, gene2	0	0	0	0	21.5	8	0	0
DRT type III-Vbre, gene1	0	0	0	0	0	0	3.6	2.1
DRT type III-Vbre, gene2	1.1	0	0	0	0	0	7.2	8.2
Kali	0	0	0	0	0	0	0	24.7

### Sheet: ii_Vlentus
Supplementary Data 3 (ii): Peptide counts and intensities in the samples of V. lentus bacterial pellets containing wither no plasmid, or empty vector pMBR25, or defense system, or defesen system+antidefense protein
	Peptide counts
	Sample name
Protein names	no plasmid	pMBR25 empty vector	Zorya type II	Zorya type II + ADS9	Peptide sequences
Zorya type II, gene1	0	0	5	3	DYKDLVR;EANQDLISSTK;QVEVLDLQMQQELNR;SATEQVINALK;VLKEANQDLISSTK
Zorya type II, gene2	0	1	2	1	ANVAAVGYSSSK;VITNAEEQIR
Zorya type II, gene3	0	0	1	1	FGDFSAR
	Intensity
	Sample name
Protein names	no plasmid	pMBR25 empty vector	Zorya type II	Zorya type II + ADS9
Zorya type II, gene1	0	0	13815000	1683100
Zorya type II, gene2	0	379970	1026300	474260
Zorya type II, gene3	0	0	4039400	1991000
	Intensity normilized to intensity of RpoB protein
	Sample name
Protein names	no plasmid	pMBR25 empty vector	Zorya type II	Zorya type II + ADS9
Zorya type II, gene1	0	0	0.108251	0.0151973
Zorya type II, gene2	0	0.000464664	0.00804184	0.00428226
Zorya type II, gene3	0	0	0.0316518	0.0179774
	Sequence coverage
	Sample name
Protein names	no plasmid	pMBR25 empty vector	Zorya type II	Zorya type II + ADS9
Zorya type II, gene1	0	0	6.8	5.8
Zorya type II, gene2	0	4.2	9.3	4.2
Zorya type II, gene3	0	0	1.9	1.9
