## Supplementary Data 5 for "Interpretable machine learning reveals a diverse arsenal of anti-defenses in bacterial viruses"

### Sheet: contents
Annotation of viral genomes used in this study
Sheet	content
i	VIRIDIC clusters of 40 Vibrio cyclitrophicus phages
ii	VIRIDIC similarity distance of 40 Vibrio cyclitrophicus phages
iii	VIRIDIC clusters of 12 Vibrio lentus phages
iv	VIRIDIC similarity distance of 12 Vibrio lentus phages

### Sheet: i_Vcyc_VIRIDIC_clusters
Supplementary Data 5 (i): VIRIDIC clusters of 40 Vibrio cyclitrophicus phages
Viral genome ID	Species cluster	Genus cluster
1.332.O._10N.239.312.A01.SH1_10N.V.236	2	2
45.332.B._10N.239.312.A01.SH1_10N.V.282	3	2
45.332.A._10N.239.312.A01.SH1_10N.V.282	3	2
46.332.B._10N.239.312.A01.SH1_10N.V.282	3	2
42.332.A._10N.239.312.A01.SH1_10N.V.282	4	2
42.332.C._10N.239.312.A01.SH1_10N.V.282	4	2
42.332.B._10N.239.312.A01.SH1_10N.V.282	4	2
42.332.D._10N.239.312.A01.SH1_10N.V.282	4	2
8.332.A._10N.239.312.A01.SH1_10N.V.282	5	2
47.332.A._10N.239.312.A01.SH1_10N.V.282	5	2
48.332.A._10N.239.312.A01.SH1_10N.V.282	5	2
48.332.B._10N.239.312.A01.SH1_10N.V.282	5	2
10.332.A._10N.239.312.A01.SH1_10N.V.239	6	3
10.332.B._10N.239.312.A01.SH1_10N.V.239	6	3
44.332.O._10N.239.312.A01.SH1_10N.V.282	8	3
19.332.A._10N.239.312.A01.SH1_10N.V.239	8	3
15.332.A._10N.239.312.A01.SH1_10N.V.239	8	3
15.332.B._10N.239.312.A01.SH1_10N.V.239	8	3
9.332.A._10N.239.312.A01.SH1_10N.V.238	8	3
9.332.B._10N.239.312.A01.SH1_10N.V.238	8	3
7.332.B._10N.239.312.A01.SH1_10N.V.239	8	3
6.332.A._10N.239.312.A01.SH1_10N.V.237	8	3
13.332.B._10N.239.312.A01.SH1_10N.V.239	8	3
11.332.A._10N.239.312.A01.SH1_10N.V.239	8	3
2.332.B._10N.239.312.A01.SH1_10N.V.237	8	3
12.332.A._10N.239.312.A01.SH1_10N.V.239	8	3
2.332.A._10N.239.312.A01.SH1_10N.V.237	8	3
8.332.B._10N.239.312.A01.SH1_10N.V.238	8	3
8.332.C._10N.239.312.A01.SH1_10N.V.239	8	3
13.332.A._10N.239.312.A01.SH1_10N.V.239	8	3
14.332.A._10N.239.312.A01.SH1_10N.V.239	8	3
41.332.C._10N.239.312.A01.SH1_10N.V.288	7	3
41.332.D._10N.239.312.A01.SH1_10N.V.288	7	3
40.332.B._10N.239.312.A01.SH1_10N.V.282	7	3
40.332.D._10N.239.312.A01.SH1_10N.V.282	7	3
40.332.C._10N.239.312.A01.SH1_10N.V.282	7	3
40.332.A._10N.239.312.A01.SH1_10N.V.282	7	3
41.332.A._10N.239.312.A01.SH1_10N.V.288	7	3
41.332.B._10N.239.312.A01.SH1_10N.V.288	7	3
43.332.A._10N.239.312.A01.SH1_10N.V.262	1	1
43.332.B._10N.239.312.A01.SH1_10N.V.262	1	1

### Sheet: ii_Vcyc_VIRIDIC_sim-dist_table
Supplementary Data 5 (ii): VIRIDIC similarity distance of 40 Vibrio cyclitrophicus phages
genome	43.332.A._10N.239.312.A01.SH1_10N.V.262	43.332.B._10N.239.312.A01.SH1_10N.V.262	1.332.O._10N.239.312.A01.SH1_10N.V.236	45.332.B._10N.239.312.A01.SH1_10N.V.282	45.332.A._10N.239.312.A01.SH1_10N.V.282	46.332.B._10N.239.312.A01.SH1_10N.V.282	42.332.A._10N.239.312.A01.SH1_10N.V.282	42.332.C._10N.239.312.A01.SH1_10N.V.282	42.332.B._10N.239.312.A01.SH1_10N.V.282	42.332.D._10N.239.312.A01.SH1_10N.V.282	8.332.A._10N.239.312.A01.SH1_10N.V.282	47.332.A._10N.239.312.A01.SH1_10N.V.282	48.332.A._10N.239.312.A01.SH1_10N.V.282	48.332.B._10N.239.312.A01.SH1_10N.V.282	44.332.O._10N.239.312.A01.SH1_10N.V.282	19.332.A._10N.239.312.A01.SH1_10N.V.239	15.332.A._10N.239.312.A01.SH1_10N.V.239	15.332.B._10N.239.312.A01.SH1_10N.V.239	9.332.A._10N.239.312.A01.SH1_10N.V.238	9.332.B._10N.239.312.A01.SH1_10N.V.238	7.332.B._10N.239.312.A01.SH1_10N.V.239	6.332.A._10N.239.312.A01.SH1_10N.V.237	13.332.B._10N.239.312.A01.SH1_10N.V.239	11.332.A._10N.239.312.A01.SH1_10N.V.239	2.332.B._10N.239.312.A01.SH1_10N.V.237	12.332.A._10N.239.312.A01.SH1_10N.V.239	2.332.A._10N.239.312.A01.SH1_10N.V.237	8.332.B._10N.239.312.A01.SH1_10N.V.238	8.332.C._10N.239.312.A01.SH1_10N.V.239	13.332.A._10N.239.312.A01.SH1_10N.V.239	14.332.A._10N.239.312.A01.SH1_10N.V.239	41.332.C._10N.239.312.A01.SH1_10N.V.288	41.332.D._10N.239.312.A01.SH1_10N.V.288	40.332.B._10N.239.312.A01.SH1_10N.V.282	40.332.D._10N.239.312.A01.SH1_10N.V.282	40.332.C._10N.239.312.A01.SH1_10N.V.282	40.332.A._10N.239.312.A01.SH1_10N.V.282	41.332.A._10N.239.312.A01.SH1_10N.V.288	41.332.B._10N.239.312.A01.SH1_10N.V.288	10.332.A._10N.239.312.A01.SH1_10N.V.239	10.332.B._10N.239.312.A01.SH1_10N.V.239
43.332.A._10N.239.312.A01.SH1_10N.V.262	100	99.994	8.748	8.587	8.587	8.587	8.888	8.896	8.894	8.898	8.847	8.845	8.847	8.847	8.786	8.786	8.786	8.786	8.786	8.786	8.786	8.786	8.786	8.786	8.786	8.786	8.786	8.786	8.786	8.786	8.786	8.763	8.763	8.761	8.763	8.763	8.763	8.763	8.763	1977-08-01	8.771
43.332.B._10N.239.312.A01.SH1_10N.V.262	99.994	100	8.748	8.587	8.587	8.587	8.888	8.896	8.894	8.898	8.847	8.845	8.847	8.847	8.786	8.786	8.786	8.786	8.786	8.786	8.786	8.786	8.786	8.786	8.786	8.786	8.786	8.786	8.786	8.786	8.786	8.763	8.763	8.761	8.763	8.763	8.763	8.763	8.763	1977-08-01	8.771
1.332.O._10N.239.312.A01.SH1_10N.V.236	8.748	8.748	100	84.591	84.595	84.593	86.46	86.467	86.47	86.475	83.164	83.169	83.173	83.176	75.423	75.418	75.421	75.423	75.421	75.421	75.421	75.421	75.421	75.421	75.423	75.418	75.421	75.421	75.421	75.416	75.416	82.947	82.954	82.947	82.947	82.95	82.952	82.952	82.953	77.302	77.318
45.332.B._10N.239.312.A01.SH1_10N.V.282	8.587	8.587	84.591	100	99.995	99.993	93.914	93.921	93.923	93.923	88.823	88.826	88.835	88.838	69.127	69.132	69.137	69.137	69.132	69.134	69.134	69.134	69.134	69.137	69.137	69.132	69.134	69.134	69.134	69.127	69.132	75.59	75.593	75.59	75.59	75.593	75.595	75.594	75.596	80.122	80.139
45.332.A._10N.239.312.A01.SH1_10N.V.282	8.587	8.587	84.595	99.995	100	99.998	93.919	93.926	93.928	93.928	88.828	88.83	88.84	88.843	69.132	69.137	69.142	69.142	69.137	69.139	69.139	69.139	69.139	69.142	69.142	69.137	69.139	69.139	69.139	69.132	69.137	75.595	75.597	75.595	75.595	75.597	75.6	75.599	75.601	80.127	80.144
46.332.B._10N.239.312.A01.SH1_10N.V.282	8.587	8.587	84.593	99.993	99.998	100	93.916	93.923	93.926	93.926	88.826	88.828	88.838	88.84	69.13	69.134	69.139	69.139	69.134	69.137	69.137	69.137	69.137	69.139	69.139	69.134	69.137	69.137	69.137	69.13	69.134	75.593	75.595	75.593	75.593	75.595	75.597	75.597	75.598	80.125	80.141
42.332.A._10N.239.312.A01.SH1_10N.V.282	8.888	8.888	86.46	93.914	93.919	93.916	100	99.983	99.985	99.985	94.798	94.8	94.81	94.812	70.189	70.194	70.199	70.199	70.197	70.197	70.197	70.197	70.197	70.199	70.199	70.194	70.197	70.197	70.197	70.189	70.194	77.314	77.317	77.314	77.314	77.317	77.319	77.318	77.32	79.764	79.785
42.332.C._10N.239.312.A01.SH1_10N.V.282	8.896	8.896	86.467	93.921	93.926	93.923	99.983	100	99.993	99.993	94.805	94.807	94.817	94.819	70.199	70.204	70.209	70.209	70.206	70.206	70.206	70.206	70.206	70.209	70.209	70.204	70.206	70.206	70.206	70.199	70.204	77.321	77.324	77.321	77.321	77.324	77.326	77.326	77.327	79.771	79.793
42.332.B._10N.239.312.A01.SH1_10N.V.282	8.894	8.894	86.47	93.923	93.928	93.926	99.985	99.993	100	99.995	94.807	94.81	94.819	94.822	70.199	70.204	70.209	70.209	70.206	70.206	70.206	70.206	70.206	70.209	70.209	70.204	70.206	70.206	70.206	70.199	70.204	77.324	77.326	77.324	77.324	77.326	77.329	77.328	77.33	79.773	79.795
42.332.D._10N.239.312.A01.SH1_10N.V.282	8.898	8.898	86.475	93.923	93.928	93.926	99.985	99.993	99.995	100	94.807	94.81	94.819	94.822	70.204	70.209	70.214	70.214	70.211	70.211	70.211	70.211	70.211	70.214	70.214	70.209	70.211	70.211	70.211	70.204	70.209	77.329	77.331	77.329	77.329	77.331	77.333	77.333	77.334	79.773	79.795
8.332.A._10N.239.312.A01.SH1_10N.V.282	8.847	8.847	83.164	88.823	88.828	88.826	94.798	94.805	94.807	94.807	100	99.973	99.981	99.986	68.509	68.519	68.524	68.524	68.522	68.522	68.522	68.522	68.522	68.524	68.524	68.519	68.522	68.522	68.522	68.517	68.519	74.604	74.607	74.604	74.604	74.607	74.609	74.611	74.61	78.325	78.344
47.332.A._10N.239.312.A01.SH1_10N.V.282	8.845	8.845	83.169	88.826	88.83	88.828	94.8	94.807	94.81	94.81	99.973	100	99.983	99.988	68.509	68.519	68.524	68.524	68.522	68.522	68.522	68.522	68.522	68.524	68.524	68.519	68.522	68.522	68.522	68.517	68.519	74.612	74.614	74.612	74.612	74.614	74.616	74.618	74.617	78.327	78.346
48.332.A._10N.239.312.A01.SH1_10N.V.282	8.847	8.847	83.173	88.835	88.84	88.838	94.81	94.817	94.819	94.819	99.981	99.983	100	99.995	68.522	68.531	68.536	68.536	68.534	68.534	68.534	68.534	68.534	68.536	68.536	68.531	68.534	68.534	68.534	68.529	68.531	74.614	74.616	74.614	74.614	74.616	74.619	74.621	74.62	78.336	78.356
48.332.B._10N.239.312.A01.SH1_10N.V.282	8.847	8.847	83.176	88.838	88.843	88.84	94.812	94.819	94.822	94.822	99.986	99.988	99.995	100	68.522	68.531	68.536	68.536	68.534	68.534	68.534	68.534	68.534	68.536	68.536	68.531	68.534	68.534	68.534	68.529	68.531	74.616	74.619	74.616	74.616	74.619	74.621	74.623	74.622	78.339	78.358
44.332.O._10N.239.312.A01.SH1_10N.V.282	8.786	8.786	75.423	69.127	69.132	69.13	70.189	70.199	70.199	70.204	68.509	68.509	68.522	68.522	100	99.978	99.98	99.983	99.985	99.983	99.983	99.983	99.983	99.983	99.985	99.98	99.983	99.98	99.98	99.98	99.98	78.142	78.145	78.14	78.142	78.145	78.147	78.149	78.148	77.218	77.235
19.332.A._10N.239.312.A01.SH1_10N.V.239	8.786	8.786	75.418	69.132	69.137	69.134	70.194	70.204	70.204	70.209	68.519	68.519	68.531	68.531	99.978	100	99.988	99.99	99.988	99.99	99.99	99.99	99.99	99.99	99.993	99.988	99.99	99.988	99.988	99.983	99.983	78.147	78.15	78.145	78.147	78.15	78.152	78.154	78.153	77.228	77.245
15.332.A._10N.239.312.A01.SH1_10N.V.239	8.786	8.786	75.421	69.137	69.142	69.139	70.199	70.209	70.209	70.214	68.524	68.524	68.536	68.536	99.98	99.988	100	99.998	99.99	99.993	99.993	99.993	99.993	99.993	99.995	99.99	99.993	99.99	99.99	99.985	99.985	78.15	78.152	78.147	78.15	78.152	78.154	78.156	78.155	77.233	77.25
15.332.B._10N.239.312.A01.SH1_10N.V.239	8.786	8.786	75.423	69.137	69.142	69.139	70.199	70.209	70.209	70.214	68.524	68.524	68.536	68.536	99.983	99.99	99.998	100	99.993	99.995	99.995	99.995	99.995	99.995	99.998	99.993	99.995	99.993	99.993	99.988	99.988	78.152	78.154	78.15	78.152	78.154	78.157	78.159	78.158	77.233	77.25
9.332.A._10N.239.312.A01.SH1_10N.V.238	8.786	8.786	75.421	69.132	69.137	69.134	70.197	70.206	70.206	70.211	68.522	68.522	68.534	68.534	99.985	99.988	99.99	99.993	100	99.993	99.993	99.993	99.993	99.993	99.995	99.99	99.993	99.99	99.99	99.99	99.99	78.15	78.152	78.147	78.15	78.152	78.154	78.156	78.155	77.23	77.247
9.332.B._10N.239.312.A01.SH1_10N.V.238	8.786	8.786	75.421	69.134	69.139	69.137	70.197	70.206	70.206	70.211	68.522	68.522	68.534	68.534	99.983	99.99	99.993	99.995	99.993	100	99.995	99.995	99.995	99.995	99.998	99.993	99.995	99.993	99.993	99.988	99.988	78.15	78.152	78.147	78.15	78.152	78.154	78.156	78.155	77.23	77.247
7.332.B._10N.239.312.A01.SH1_10N.V.239	8.786	8.786	75.421	69.134	69.139	69.137	70.197	70.206	70.206	70.211	68.522	68.522	68.534	68.534	99.983	99.99	99.993	99.995	99.993	99.995	100	99.995	99.995	99.995	99.998	99.995	99.998	99.993	99.993	99.988	99.988	78.15	78.152	78.147	78.15	78.152	78.154	78.156	78.155	77.23	77.247
6.332.A._10N.239.312.A01.SH1_10N.V.237	8.786	8.786	75.421	69.134	69.139	69.137	70.197	70.206	70.206	70.211	68.522	68.522	68.534	68.534	99.983	99.99	99.993	99.995	99.993	99.995	99.995	100	99.995	99.995	99.998	99.993	99.995	99.993	99.993	99.988	99.988	78.15	78.152	78.147	78.15	78.152	78.154	78.156	78.155	77.23	77.247
13.332.B._10N.239.312.A01.SH1_10N.V.239	8.786	8.786	75.421	69.134	69.139	69.137	70.197	70.206	70.206	70.211	68.522	68.522	68.534	68.534	99.983	99.99	99.993	99.995	99.993	99.995	99.995	99.995	100	99.995	99.998	99.993	99.995	99.993	99.993	99.988	99.988	78.15	78.152	78.147	78.15	78.152	78.154	78.156	78.155	77.23	77.247
11.332.A._10N.239.312.A01.SH1_10N.V.239	8.786	8.786	75.421	69.137	69.142	69.139	70.199	70.209	70.209	70.214	68.524	68.524	68.536	68.536	99.983	99.99	99.993	99.995	99.993	99.995	99.995	99.995	99.995	100	99.998	99.993	99.995	99.993	99.993	99.988	99.988	78.15	78.152	78.147	78.15	78.152	78.154	78.156	78.155	77.233	77.25
2.332.B._10N.239.312.A01.SH1_10N.V.237	8.786	8.786	75.423	69.137	69.142	69.139	70.199	70.209	70.209	70.214	68.524	68.524	68.536	68.536	99.985	99.993	99.995	99.998	99.995	99.998	99.998	99.998	99.998	99.998	100	99.995	99.998	99.995	99.995	99.99	99.99	78.152	78.154	78.15	78.152	78.154	78.157	78.159	78.158	77.233	77.25
12.332.A._10N.239.312.A01.SH1_10N.V.239	8.786	8.786	75.418	69.132	69.137	69.134	70.194	70.204	70.204	70.209	68.519	68.519	68.531	68.531	99.98	99.988	99.99	99.993	99.99	99.993	99.995	99.993	99.993	99.993	99.995	100	99.998	99.99	99.99	99.985	99.985	78.147	78.15	78.145	78.147	78.15	78.152	78.154	78.153	77.228	77.245
2.332.A._10N.239.312.A01.SH1_10N.V.237	8.786	8.786	75.421	69.134	69.139	69.137	70.197	70.206	70.206	70.211	68.522	68.522	68.534	68.534	99.983	99.99	99.993	99.995	99.993	99.995	99.998	99.995	99.995	99.995	99.998	99.998	100	99.993	99.993	99.988	99.988	78.15	78.152	78.147	78.15	78.152	78.154	78.156	78.155	77.23	77.247
8.332.B._10N.239.312.A01.SH1_10N.V.238	8.786	8.786	75.421	69.134	69.139	69.137	70.197	70.206	70.206	70.211	68.522	68.522	68.534	68.534	99.98	99.988	99.99	99.993	99.99	99.993	99.993	99.993	99.993	99.993	99.995	99.99	99.993	100	99.995	99.985	99.985	78.147	78.15	78.145	78.147	78.15	78.152	78.154	78.153	77.228	77.245
8.332.C._10N.239.312.A01.SH1_10N.V.239	8.786	8.786	75.421	69.134	69.139	69.137	70.197	70.206	70.206	70.211	68.522	68.522	68.534	68.534	99.98	99.988	99.99	99.993	99.99	99.993	99.993	99.993	99.993	99.993	99.995	99.99	99.993	99.995	100	99.985	99.985	78.147	78.15	78.145	78.147	78.15	78.152	78.154	78.153	77.228	77.245
13.332.A._10N.239.312.A01.SH1_10N.V.239	8.786	8.786	75.416	69.127	69.132	69.13	70.189	70.199	70.199	70.204	68.517	68.517	68.529	68.529	99.98	99.983	99.985	99.988	99.99	99.988	99.988	99.988	99.988	99.988	99.99	99.985	99.988	99.985	99.985	100	99.985	78.145	78.147	78.142	78.145	78.147	78.15	78.152	78.151	77.228	77.24
14.332.A._10N.239.312.A01.SH1_10N.V.239	8.786	8.786	75.416	69.132	69.137	69.134	70.194	70.204	70.204	70.209	68.519	68.519	68.531	68.531	99.98	99.983	99.985	99.988	99.99	99.988	99.988	99.988	99.988	99.988	99.99	99.985	99.988	99.985	99.985	99.985	100	78.145	78.147	78.142	78.145	78.147	78.15	78.152	78.151	77.228	77.245
41.332.C._10N.239.312.A01.SH1_10N.V.288	8.763	8.763	82.947	75.59	75.595	75.593	77.314	77.321	77.324	77.329	74.604	74.612	74.614	74.616	78.142	78.147	78.15	78.152	78.15	78.15	78.15	78.15	78.15	78.15	78.152	78.147	78.15	78.147	78.147	78.145	78.145	100	99.993	99.983	99.986	99.988	99.991	99.991	99.992	81.435	81.452
41.332.D._10N.239.312.A01.SH1_10N.V.288	8.763	8.763	82.954	75.593	75.597	75.595	77.317	77.324	77.326	77.331	74.607	74.614	74.616	74.619	78.145	78.15	78.152	78.154	78.152	78.152	78.152	78.152	78.152	78.152	78.154	78.15	78.152	78.15	78.15	78.147	78.147	99.993	100	99.986	99.988	99.991	99.993	99.993	99.994	81.438	81.454
40.332.B._10N.239.312.A01.SH1_10N.V.282	8.761	8.761	82.947	75.59	75.595	75.593	77.314	77.321	77.324	77.329	74.604	74.612	74.614	74.616	78.14	78.145	78.147	78.15	78.147	78.147	78.147	78.147	78.147	78.147	78.15	78.145	78.147	78.145	78.145	78.142	78.142	99.983	99.986	100	99.988	99.991	99.988	99.991	99.992	81.433	81.45
40.332.D._10N.239.312.A01.SH1_10N.V.282	8.763	8.763	82.947	75.59	75.595	75.593	77.314	77.321	77.324	77.329	74.604	74.612	74.614	74.616	78.142	78.147	78.15	78.152	78.15	78.15	78.15	78.15	78.15	78.15	78.152	78.147	78.15	78.147	78.147	78.145	78.145	99.986	99.988	99.988	100	99.993	99.991	99.991	99.992	81.435	81.452
40.332.C._10N.239.312.A01.SH1_10N.V.282	8.763	8.763	82.95	75.593	75.597	75.595	77.317	77.324	77.326	77.331	74.607	74.614	74.616	74.619	78.145	78.15	78.152	78.154	78.152	78.152	78.152	78.152	78.152	78.152	78.154	78.15	78.152	78.15	78.15	78.147	78.147	99.988	99.991	99.991	99.993	100	99.993	99.995	99.996	81.438	81.454
40.332.A._10N.239.312.A01.SH1_10N.V.282	8.763	8.763	82.952	75.595	75.6	75.597	77.319	77.326	77.329	77.333	74.609	74.616	74.619	74.621	78.147	78.152	78.154	78.157	78.154	78.154	78.154	78.154	78.154	78.154	78.157	78.152	78.154	78.152	78.152	78.15	78.15	99.991	99.993	99.988	99.991	99.993	100	99.995	99.996	81.44	81.457
41.332.A._10N.239.312.A01.SH1_10N.V.288	8.763	8.763	82.952	75.594	75.599	75.597	77.318	77.326	77.328	77.333	74.611	74.618	74.621	74.623	78.149	78.154	78.156	78.159	78.156	78.156	78.156	78.156	78.156	78.156	78.159	78.154	78.156	78.154	78.154	78.152	78.152	99.991	99.993	99.991	99.991	99.995	99.995	100	99.999	81.442	81.459
41.332.B._10N.239.312.A01.SH1_10N.V.288	8.763	8.763	82.953	75.596	75.601	75.598	77.32	77.327	77.33	77.334	74.61	74.617	74.62	74.622	78.148	78.153	78.155	78.158	78.155	78.155	78.155	78.155	78.155	78.155	78.158	78.153	78.155	78.153	78.153	78.151	78.151	99.992	99.994	99.992	99.992	99.996	99.996	99.999	100	81.441	81.458
10.332.A._10N.239.312.A01.SH1_10N.V.239	1977-08-01	1977-08-01	77.302	80.122	80.127	80.125	79.764	79.771	79.773	79.773	78.325	78.327	78.336	78.339	77.218	77.228	77.233	77.233	77.23	77.23	77.23	77.23	77.23	77.233	77.233	77.228	77.23	77.228	77.228	77.228	77.228	81.435	81.438	81.433	81.435	81.438	81.44	81.442	81.441	100	99.971
10.332.B._10N.239.312.A01.SH1_10N.V.239	8.771	8.771	77.318	80.139	80.144	80.141	79.785	79.793	79.795	79.795	78.344	78.346	78.356	78.358	77.235	77.245	77.25	77.25	77.247	77.247	77.247	77.247	77.247	77.25	77.25	77.245	77.247	77.245	77.245	77.24	77.245	81.452	81.454	81.45	81.452	81.454	81.457	81.459	81.458	99.971	100

### Sheet: iii_Vlen_VIRIDIC_clusters
Supplementary Data 5 (iii): VIRIDIC clusters of 12 Vibrio lentus phages
Viral genome ID	Species cluster	Genus cluster
2.263.O_10N.262	10	1
1.267.O	10	1
1.281.O	10	1
1.270.A	10	1
1.283.A	11	1
2.263.O_10N.255	9	1
1.269.O	9	1
7.233.O_10N.V.287	13	2
1.127.O	13	2
4.233.O_10N.V.290	13	2
1.143.O	12	2
4.233.O_10N.V.269	12	2

### Sheet: ix_Vlen_VIRIDIC_sim-dist_table
Supplementary Data 5 (iv): VIRIDIC similarity distance of 12 Vibrio clentus phages
genome	2.263.O_10N.262	1.267.O	1.281.O	1.270.A	1.283.A	2.263.O_10N.255	1.269.O	7.233.O_10N.V.287	1.127.O	4.233.O_10N.V.290	1.143.O	4.233.O_10N.V.269
2.263.O_10N.262	100	97.282	98.352	98.664	92.649	92.624	91.754	0.115	0.115	0.115	0.186	0.186
1.267.O	97.282	100	98.921	98.578	93.203	93.166	94.217	0.115	0.115	0.115	0.187	0.187
1.281.O	98.352	98.921	100	99.623	94.271	94.233	93.164	0.115	0.115	0.115	0.187	0.187
1.270.A	98.664	98.578	99.623	100	93.911	93.86	92.995	0.115	0.115	0.115	0.187	0.187
1.283.A	92.649	93.203	94.271	93.911	100	95.594	94.336	0.115	0.115	0.115	0.186	0.187
2.263.O_10N.255	92.624	93.166	94.233	93.86	95.594	100	98.737	0.115	0.115	0.115	0.186	0.186
1.269.O	91.754	94.217	93.164	92.995	94.336	98.737	100	0.115	0.115	0.115	0.186	0.186
7.233.O_10N.V.287	0.115	0.115	0.115	0.115	0.115	0.115	0.115	100	99.978	99.962	78.924	79.424
1.127.O	0.115	0.115	0.115	0.115	0.115	0.115	0.115	99.978	100	99.98	78.942	79.442
4.233.O_10N.V.290	0.115	0.115	0.115	0.115	0.115	0.115	0.115	99.962	99.98	100	78.919	79.42
1.143.O	0.186	0.187	0.187	0.187	0.186	0.186	0.186	78.924	78.942	78.919	100	99.483
4.233.O_10N.V.269	0.186	0.187	0.187	0.187	0.187	0.186	0.186	79.424	79.442	79.42	99.483	100
