## Supplementary Data 7 for "Interpretable machine learning reveals a diverse arsenal of anti-defenses in bacterial viruses"

### Sheet: Contents
Detailed information on strains, plasmids and primers used in the study.
Sheet	Description
i	Bacterial strains used in the present study
ii	Plasmids used in the present study
iii	General primers used in the present study
iv	Primers used for PDE knock-out via double-allelic exchange method
v	Primers used for defense systems cloning
vi	Anti-defense cloning information

### Sheet: i_strains
Supplementary Data 7 (i): Strains used in the present study
Strain	Use	Reference
Vibrio cyclitrophicus 10N.239.312.A01	Isolation of phages of superhost and plaque assay with V.cyclitrophicus phages	This study
Vibrio cyclitrophicus 10N.239.312.A01 superhost	Cloning of defenses and anti-defenses proteins in Vibrio	This study
E. coli Π3813; lacIq thi-1 supE44 endA1 recA1 hsdR17 gyrA462 zei298::Tn10 ΔthyA::(erm-pir-116) (TcR ErmR)	General cloning in E.coli	Le Roux et al., 2007
E. coli β3914; (F-) RP4-2-Tc::Mu ΔdapA::(erm-pir) gyrA462 zei-298::Tn10; KnR ErmR TcR	Donor strain for conjugation of plasmids into vibrio recipient	Le Roux et al., 2007
Vibrio lentus 10N.261.55.C8 ∆PDE1 ∆PDE2 ∆PDE3 (or shortly Vibrio lentus ∆3)	Plaque assay with V.lentus phages	Hussain et al, 2021

### Sheet: ii_plasmids
Supplementary Data 7 (ii):Plasmids used in the present study
Name	Description	Reference
pSW7848T	pSW23T::araC-PBADccdB; [CmR]	Le Roux et al., 2007; Val et al., 2012
pMRB-PlacGFP	oriVR6K; oriTRP4; oriVpB1067; Plac gfp CmR [CmR]	Le Roux et al., 2011
pSW7848_PDE1	pSW7848T::ΔPDE1	This study
pSW7848_PDE2	pSW7848T::ΔPDE2	This study
pSW7848_PDE3	pSW7848T::ΔPDE3	This study
pSW7848_PRO1	pSW7848T::ΔPRO1	This study
pSW7848_PRO2	pSW7848T::ΔPRO2	This study
pMRB-PlacGFP_DS5	pMRB-PlacGFP ds5	This study
pMRB-PlacGFP_DS13	pMRB-PlacGFP ds13	This study
pMRB-PlacGFP_DS14	pMRB-PlacGFP ds14	This study
pMRB-PlacGFP_DS15	pMRB-PlacGFP ds15	This study
pMRB-PlacGFP_DS16	pMRB-PlacGFP ds16	This study
pMRB-PlacGFP_DS17	pMRB-PlacGFP ds17	This study
pMRB-PlacGFP_DS20	pMRB-PlacGFP ds20	This study
pMRB-PlacGFP_DS21	pMRB-PlacGFP ds21	This study
pMRB-PlacGFP_DS23	pMRB-PlacGFP ds23	This study
pMRB-PlacGFP_DS25	pMRB-PlacGFP ds25	This study
pMRB-PlacGFP_DS26	pMRB-PlacGFP ds26	This study
pMRB-PlacGFP_DS29	pMRB-PlacGFP ds29	This study
pMRB-PlacGFP_DS32	pMRB-PlacGFP ds32	This study
pMRB-PlacGFP_DS33	pMRB-PlacGFP ds33	This study
pMRB-PlacGFP_DS34	pMRB-PlacGFP ds34	This study
pMRB-PlacGFP_DS35	pMRB-PlacGFP ds35	This study
pMRB-PlacGFP_DS37	pMRB-PlacGFP ds37	This study
pMRB-PlacGFP_DS38	pMRB-PlacGFP ds38	This study
pMRB-PlacGFP_DS5_ADS15	pMRB-PlacGFP ds5 ads15	This study
pMRB-PlacGFP_DS13_Hades	pMRB-PlacGFP ds13 hades	This study
pMRB-PlacGFP_DS16_Enki	pMRB-PlacGFP ds16 enki	This study
pMRB-PlacGFP_DS16_Tlaloc	pMRB-PlacGFP ds16 tlaloc	This study
pMRB-PlacGFP_DS23_Anhur	pMRB-PlacGFP ds23 anhur	This study
pMRB-PlacGFP_DS25_Nergal	pMRB-PlacGFP ds25 nergal	This study
pMRB-PlacGFP_DS26_Enki	pMRB-PlacGFP ds26 enki	This study
pMRB-PlacGFP_DS29 Svarog	pMRB-PlacGFP ds29 svarog	This study
pMRB-PlacGFP_DS32_Kali	pMRB-PlacGFP ds32 kali	This study
pMRB-PlacGFP_DS34_Surt	pMRB-PlacGFP ds34 surt	This study
pMRB-PlacGFP_DS35_ADS38	pMRB-PlacGFP ds35 ads38	This study
pBBR1MCS5	oriVpBBR1; oriTpBBR1; Plac lacZα [GenR]	Obranic S et al, 2013
pBBR1MCS5_Anhur	pBBR1MCS5 anhur	This study
pBBR1MCS5_Svarog	pBBR1MCS5 svarog	This study
pBBR1MCS5_Enki	pBBR1MCS5 enki	This study
pBBR1MCS5_Tlaloc	pBBR1MCS5 tlaloc	This study
pBBR1MCS5_Nergal	pBBR1MCS5 nergal	This study
pBBR1MCS5_Surt	pBBR1MCS5 surt	This study
pBBR1MCS5_Kali	pBBR1MCS5 kali	This study
pBBR1MCS5_Hades	pBBR1MCS5 hades	This study

### Sheet: iii_general_primers
Supplementary Data 7 (iii): General primers used in the present study
Primer name	Sequence	comment
pMRB-PlacGFP_ins_1_F	CATCCCTATTCCTCTTTAGTCC	Check the insert in pMRB-PlacGFP plasmid cloning site
pMRB-PlacGFP_ins_1_R	GATGTAACGCACTGAGAAGC
lacI_ins_check_F	GGCGTTTAAGGGCACCAAT	Check the insert in pRBB1 plasmid cloning site
lacI_ins_check_R	CACGACAGGTTTCCCGACTG
Check1_ins_pSW_for	CGGGCAGGATAGGTGAAGTAG	Check the insert in pSW7848T plasmid cloning site
Check1_ins_pSW_rev	GAGTTTCGTGCCGGTTGTG
H279	GAATTCGAIIIIGCIGGIGAYGGIACIACIAC	PCR hsp60 gene of Vibrio
H280	CGCGGGATCCYKIYKITCICCRAAICCIGGIGCYTT
pBBR1_BamHI_F	TAAGCAGGATCCGCGAATTTTAACAAAATATTAACGC	PCR anti-defense containing insert from oRBB1 plasmid with BamHI and MluI restriction sites on flanks
pBBR1_MluI_R	TGCTTAACGCGTAAGCGGGCAGTGAGCGCAACGCAAT

### Sheet: iv_primers_for_PDE_knock-out
Supplementary Data 7 (iv): Primers used to generate PDE knock-outs
Primer name	Sequence	comment
PDE1_V_FOR	ATAGAACAACTGTTGTAGAATTCCTGCAGCCCGGGGGA	Assembly of the plasmid to knock out PDE1 from the genomes of superhost using double-allelic exchange protocol, vector backbone
PDE1_V_REV	TCGAAGATATCGCCTTGTATGATATCAAGCTTATCGATACCGTCGACG
PDE1_FR1_FOR	GTATCGATAAGCTTGATATCATACAAGGCGATATCTTCGATTACAGAGAAG	Assembly of the plasmid to knock out PDE1 from the genomes of superhost using double-allelic exchange protocol, flanking region 1
PDE1_FR1_REV	CTCTGGTGTTCACGTTAGAAGAGCATAAATTCTATGTGGAGAAACAAATTGAGG
PDE1_FR2_FOR	TCCACATAGAATTTATGCTCTTCTAACGTGAACACCAGAGGGAACT	Assembly of the plasmid to knock out PDE1 from the genomes of superhost using double-allelic exchange protocol, flanking region 2
PDE1_FR2_REV	CCGGGCTGCAGGAATTCTACAACAGTTGTTCTATGTGTAACAAATGCACT
PDE1_length_check_F	GAAATACTCAACGTTCAATACAAAT	Check the deletion of PDE1 in superhost strain
PDE1_length_check_R	CTGTTTGAGCGTCTTTGCGACA
PDE2_V_FOR	CAATTAATTGCTTTGATGATAATTGTCTGATTCGTTACCAATTATGACAACTTG	Assembly of the plasmid to knock out PDE2 from the genomes of superhost using double-allelic exchange protocol, vector backbone
PDE2_V_REV	AGCGAGGTGGTGAAAGCCATTGCAGGAATTCGATATCAAGCTTATCGA
PDE2_FR1_FOR	CTTGATATCGAATTCCTGCAATGGCTTTCACCACCTCGC	Assembly of the plasmid to knock out PDE2 from the genomes of superhost using double-allelic exchange protocol, flanking region 1
PDE2_FR1_REV	CCAACTATGAGCTTTTCCAAGTCTTTTGTGTCGTCATGTTTAAATACGTACT
PDE2_FR2_FOR	AACATGACGACACAAAAGACTTGGAAAAGCTCATAGTTGGATACAAAAGCG	Assembly of the plasmid to knock out PDE2 from the genomes of superhost using double-allelic exchange protocol, flanking region 2
PDE2_FR2_REV	TGGTAACGAATCAGACAATTATCATCAAAGCAATTAATTGAAATTTAGTTTGATTGTCAAAC
PDE2_deletion_check_1_F	GTTTGAGGCTAAATAATAACCGAATAC	Check the deletion of PDE2 in superhost strain
PDE2_deletion_check_1_R	GATTGATTGCCTATCTGGTTTATCC
PDE3_23-32_V_FOR	GAATTCCCGGGCAAAAAGAATTGTCTGATTCGTTACCAATTATGACAACT	Assembly of the plasmid to knock out PDE3 from the genomes of superhost using double-allelic exchange protocol, vector backbone
PDE3_23-32_V_REV	CATGGTCTGGGAATAGACCATGCAGGAATTCGATATCAAGCTTATCGA
PDE3_23-32_FR1_FOR	CTTGATATCGAATTCCTGCATGGTCTATTCCCAGACCATGTTGAG	Assembly of the plasmid to knock out PDE3 from the genomes of superhost using double-allelic exchange protocol, flanking region 1
PDE3_23-32_FR1_REV	TGAAAGTGATTTATCAAGCGAATTGTTTCGCCTTTAGGACAGGAAAG
PDE3_23-32_FR2_FOR	GTCCTAAAGGCGAAACAATTCGCTTGATAAATCACTTTCATTTTCATCTCCT	Assembly of the plasmid to knock out PDE3 from the genomes of superhost using double-allelic exchange protocol, flanking region 2
PDE3_23-32_FR2_REV	TGGTAACGAATCAGACAATTCTTTTTGCCCGGGAATTCGAG
PDE3_ins_check_F	CAAACGCTTGTTCTGCCGTTT	Check the deletion of PDE3 in superhost strain
PDE3_ins_check_R	GGTTGTCGTGATACAGAATCAC
PRO1_V_FOR	CCTTTAGTGACTGACCCTTTAATTGTCTGATTCGTTACCAATTATGACAACTTG	Assembly of the plasmid to knock out PRO1 from the genomes of superhost using double-allelic exchange protocol, vector backbone
PRO1_V_REV	GACGGATTTGAGAAACACGATGCAGGAATTCGATATCAAGCTTATCGA
PRO1_FR1_FOR	CTTGATATCGAATTCCTGCATCGTGTTTCTCAAATCCGTCAACAAAT	Assembly of the plasmid to knock out PRO1 from the genomes of superhost using double-allelic exchange protocol, flanking region 1
PRO1_FR1_REV	TTCGCGACCTCTTCCTTTTTTTCCTCTGCTAACTTACGAGCCTTAGAG
PRO1_FR2_FOR	CTCGTAAGTTAGCAGAGGAAAAAAAGGAAGAGGTCGCGAAAGAG	Assembly of the plasmid to knock out PRO1 from the genomes of superhost using double-allelic exchange protocol, flanking region 2
PRO1_FR2_REV	TGGTAACGAATCAGACAATTAAAGGGTCAGTCACTAAAGGGGC
PRO1_CHECK_F	GAAGGTAAGTCTCAAATAAAGAGATC	Check the deletion of PRO1 in superhost strain
PRO1_CHECK_R	GAACGCGTGGCATTTAACAATTC
PRO2_V_FOR	AGCTTAGGACACATCTCTCGAATTGTCTGATTCGTTACCAATTATGACAACT	Assembly of the plasmid to knock out PRO2 from the genomes of superhost using double-allelic exchange protocol, vector backbone
PRO2_V_REV	GGCTTCTCTAGAATTAAAGCTGCAGGAATTCGATATCAAGCTTATCGATACC
PRO2_FR1_FOR	CTTGATATCGAATTCCTGCAGCTTTAATTCTAGAGAAGCCATCGTTTTTAATACG	Assembly of the plasmid to knock out PRO2 from the genomes of superhost using double-allelic exchange protocol, flanking region 1
PRO2_FR1_REV	TTAGCATTAAAAAAAGAACAATGTATGGCATAGACGATTTAAAAAATTAGTACGC
PRO2_FR2_FOR	AAATCGTCTATGCCATACATTGTTCTTTTTTTAATGCTAAATGATGCCATTCGT	Assembly of the plasmid to knock out PRO2 from the genomes of superhost using double-allelic exchange protocol, flanking region 2
PRO2_FR2_REV	TGGTAACGAATCAGACAATTCGAGAGATGTGTCCTAAGCTTGC
PRO2_deletion_check_1_F	CTCAAACACTCGCTTTCTCTGA	Check the deletion of PRO2 in superhost strain
PRO2_deletion_check_1_R	CAATTTGCTAGAGTTGCCCCAAACTC

### Sheet: v_primers_defenses_cloning
Supplementary Data 7 (v): Primers used to clone defense systems
Primer name	Sequence	Comment	System name	Source Organism	Genome ID	Cloned Sequence	Length, bp
DS5_V_FOR	TAAATGTTAAGTAACCCTCCGCGGCCGCCACCG	Assembly of pMRB-PlacGFP plasmid with the insert of DS5 (Zorya type II), vector backbone	Zorya type II	Vibrio lentus 10N.286.46.A10	GCA_002874235.1	TTATGCTCTTAAATGATGTGCTTGCGTACGATAGTTTTGCAAGAAGTCGTTGACCGATACGACCTCCCACCCTGATTCTTGCGCGTCTTCAATATCATTCTCTGAAATCGCAATTCCAAATTTGTTTTCAGGCCAAGCTAGTTCAAGTCTTGCAGAAAAATCACCAAATCTATCAATTATGAAGTGATTTATCTCAGGGCGATTCAAGCACGCTTGTTTACACGCGTGGAGTACACCATGAACCCCTGGGTCCGAATAATCAAATAGTTCTTGCCAACCACTTAGATCATCCAATAACCCCTGTTCTTGACGTAAATTGTTAATCAACTGCCTTTCTGCGTGGCTAAGAGCCATGTGGGAATGCATAGGTTGTTTACTATGACAGTCAATACAGAGCGC…	4368
DS5_V_REV	CACATCATTTAAGAGCATAACTCGAGCTGCAGACGC
DS5_FR_FOR	CGACGCGTCTGCAGCTCGAGTTATGCTCTTAAATGATGTGCTTGCGTACGATAGT	Assembly of pMRB-PlacGFP plasmid with the insert of DS5 (Zorya type II), fragment containig a defense system
DS5_FR_REV	TCCACCGCGGTGGCGGCCGCGGAGGGTTACTTAACATTTAGAAGCAACTTAGAG
DS13_V_FOR	CTCTCAAGCGGCCGCCACC	Assembly of pMRB-PlacGFP plasmid with the insert of DS13 (DRT type I), vector backbone	DRT type I	Vibrio lentus 10N.261.45.F4	PRJNA328102	TTAGCCTGAGATGAGTTCCGCCGTGGTTTGCTCTCTTGGTTCTGGTAAGTGCTTTCTTAACCGAGAACTCCATTCTTTTCTAGCAACTGATTTTGATACTTCAAGATGCCATACATGTCTTTTAAGCTGCGATTTGATAGCTTCGTTCCATGTATCGCTATTAGGTTCAGCATCTAACACTTGCTCAAAACAAAAGAGCATCTGAGCGATAAACCAACGGTACTTTGAATAAGTGGCTGGGTCGCTCGTTATATTCATCTTAGTACCTCTGGCTAGCTCTGGGTGCTCAAAACATAGATTTAAGTAACTTTGATATGAAGCGTATGCTGTAGCTCTTCTCGCTTCATTGCGTGAAGACAATATCTGGATGATGGCAAATACAAGTGCGAAGAAAGCGAT…	3958
DS13_V_REV	CAGGCTAACTCGAGCTGCAGACGC
DS13_FR_FOR	AGCTCGAGTTAGCCTGAGATGAGTTCCGCCG	Assembly of pMRB-PlacGFP plasmid with the insert of DS13 (DRT type I), fragment containig a defense system
DS13_FR_REV	GCGGCCGCTTGAGAGGTTATACTGCTCAGTGAAGCA
DS14ncRNA_V_F	AGTACTTGCGGCCGCCACC	Assembly of pMRB-PlacGFP plasmid with the insert of DS14 (DRT type III), vector backbone	DRT type III	Vibrio cyclitrophicus 10N.286.54.E3	PRJNA328102	ATGAAGACGTTTTAATGCTTGAAGACAAAGAGGAAATCTAATAGATGCGGTGGGAAAAGGTCACGCTTCAACATCTGGTGTGTGGCACCTTTCGGCGCTCTCAGGCAATTGCTCATGAGGGGCTTGCGGCCCAAATGACGTCCCGTCTCCGGTAAATCATCACTGTTTTCAATAACCGAATGTCTCCCCCCACCCCATCCAACAATCTGAATCAAGTAACCTGTCATCAGCGTAGCCTTCAAGAGCAGAAGTCGAAGAAGTAATATGGCGTGACCTCCACCACATGCATAATCTATAGCATTAGTATTGAGATTTCAATTCATTACGTTCAATTAGTTGCTTGATATTTAGATTTTTCCAGTTTACAAACCAATACACACTATCGATAGCAACAAGGTA…	4052
DS14ncRNA_V_R	CGTCTTCATCTCGAGCTGCAGACGCG
DS14ncRNA_FR_F	GCGGCCGCAAGTACTTATTTAGATAATCGATACTGCTGGTTTTAAACTTCTCTAT	Assembly of pMRB-PlacGFP plasmid with the insert of DS14 (DRT type III), fragment containig a defense system
DS14ncRNA_FR_R	AGCTCGAGATGAAGACGTTTTAATGCTTGAAGACAAAGAGGAAATCTAA
DS15_V_FOR	TTGTGAAGCGGCCGCCACC	Assembly of pMRB-PlacGFP plasmid with the insert of DS15 (DRT type IX), vector backbone	DRT type IX	Vibrio renipiscarius 10N.222.51.F6	PRJNA328102	TCAGTAATCGTAGTTTAGAGAGTCAGGGTTCATCACTCTTTCGATCCCCGATTCCAATAGACCTTTCTTCAGTGCATGATGTATTAGTAAAAAACTCGGTATTTCTAACAAGTACTTACCGTTAATTTTAGTTTTAGCACATGTAATCAATAACTGTTCTCGTGATTGATTAAATGGAAAACTGTGAGAACGATTATAATGCCAGTTAACACGTAGTAAGTGTTCTCTCAGTTGAACTGAACGGTAGATAACAGATAATAACCACCCATCTAGCTCGGTCAGCTGTTTGGTGTCATTAACAAGGGGGTAGAAGCTCATTACACCCTTGAAATAAATGCGCTTAGTGCGACCTGATAAATAGTCCTTGATTTGTTTTTTACTCAAACCGCCGTACATGTA…	1911
DS15_V_REV	GATTACTGACTCGAGCTGCAGACGC
DS15_FR_FOR	CAGCTCGAGTCAGTAATCGTAGTTTAGAGAGTCAGGGTTCA	Assembly of pMRB-PlacGFP plasmid with the insert of DS15 (DRT type IX), fragment containig a defense system
DS15_FR_REV	GCGGCCGCTTCACAAGAATTTCCTTTGCTACGAGAATTTTG
DS16_V_FOR	ATACTTGGCGGCCGCCACC	Assembly of pMRB-PlacGFP plasmid with the insert of DS16 (AbiH), vector backbone	AbiH	Vibrio sp. 10N.286.45.F3	PRJNA328102	CTAAGTCGACTGCTTCGGATAAGTAGCCTCAAGACCATTAGAAGATGATGAACTCAACTGATGTTGAGGGACGCCAAGAGCTATCAATTTATCATGGGTATCCGATATACCATCACCATAATTCCAGTTCTCCCAATTAGCATCAGGATAGGCGTTCAAGATGCACCTGAAGTATGGAAGATCGATATCATTAACTGAGTGCCCTATTACAATAATTTTTTCGATACATCCATAACCCTCTAGCTGAGCGCGATGTAGTTCAAGTATCTCAGGAACAGGCTTGTGAAACTTATCTGTTACTGAAGCCAATGTTCTTTGTGATTCATCAAACCAAGGTGCATTCTCGTTCACTGGCATTGAAGTGGATTGATTACCATTCCCTATTCCATGTCCGAAAAT…	1379
DS16_V_REV	CGACTTAGCTCGAGCTGCAGACGCG
DS16_FR_FOR	GCGGCCGCCAAGTATTAAACTCTAAGTTCCACATTAATAACTCTTAAACAAT	Assembly of pMRB-PlacGFP plasmid with the insert of DS16 (AbiH), fragment containig a defense system
DS16_FR_REV	AGCTCGAGCTAAGTCGACTGCTTCGGATAAGTAGC
DS17_V_FOR	TAAATCACGCGGCCGCCACCG	Assembly of pMRB-PlacGFP plasmid with the insert of DS17 (Avs type V), vector backbone	Avs type V	Vibrio lentus 10N.261.45.C7	GCA_002876795.1	TTAGCTTCTAACGTTCATTTTTAGTTTTATTTCATCTAATTTTTCTTTAGCTAGCAATAATTCAACACTATTATTCGACTGTACAGTTTTCATGAATTTTTCATATAATATGCCTGACTGACTCTTTCCTTTAAATAGTGCCGTATTATAACTTAAATTACCTTCTTCATTTATCGTTTGATGAATAGCGTCGATAGTAGAAATAATATCATTTATTTCCGCTGGCTTTGATAATGTAACTTTCTTTAAGCAAAGCTGAGCTTTGACGTGTGAAATGTTTTGCTGTGTTTTTGAAGAGTGACTAGACTTGGCCCAAGTATAAGCTATATTTAATTCTTGAATACATTCATCTATTTTTGTCTTGGCATCACTCGACTCATACATATTAAAGTAAGCTTT…	2885
DS17_V_REV	AGAAGCTAACTCGAGCTGCAGACGC
DS17_FR_FOR	AGCTCGAGTTAGCTTCTAACGTTCATTTTTAGTTTTATTTCATCTAATT	Assembly of pMRB-PlacGFP plasmid with the insert of DS17 (Avs type V), fragment containig a defense system
DS17_FR_REV	GCGGCCGCGTGATTTAGATAAACACCTCTCCCGTGCTTG
DS20L_V_F	CCTGTTTGCGGCCGCCACC	Assembly of pMRB-PlacGFP plasmid with the insert of DS20 (Lamassu-Hyrd), vector backbone	Lamassu-Hydrolase Protease	Vibrio amylolyticus 10N.222.49.C10	PRJNA328102	TTAATTAAAAATTGGTTCTACTGGCACAACCACCCCAAATTTTTCTAGCTGAAGAAACTTAGACCCAAAAATTTCGGAAGGGATTTTCCTCTGGAGCAATCCAAAAAAGTTTTCATCATGTGTGGAGATGATAATCTGTTTGCCAAATTGTAAACATATACTTCGTAAAAGGTCTATCGTCGAAAGAACGTTAATTGAATCCATAGATTGAATTGGATCATCAATCAAAATAACATCGATAGAGTTTCCTTCATCATCCTTCGCATGGAGTGCGTTTGCCAGAAATACACTCAAGCTCAAAATATTGGTTTGTGCTGCACTGAAATAAAGAATTGGAGATATCATTCCACCTCCACCATCGCTCACTAAGATATCTAAGCTAGGTTTATCGGCTTCTAA…	6509
DS20L_V_R	TTTTTAATTAACTCGAGCTGCAGACGC
DS20L_FR_F	GCAGCTCGAGTTAATTAAAAATTGGTTCTACTGGCACAACCACCCCA	Assembly of pMRB-PlacGFP plasmid with the insert of DS20 (Lamassu-Hydr), fragment containig a defense system
DS20L_FR_R	GCGGCCGCAAACAGGGCTTATATGAATGAATAAAAATGAGTACATGA
DS21_V_F	CTAGGGTGCGGCCGCCACC	Assembly of pMRB-PlacGFP plasmid with the insert of DS21 (Zorya type I), vector backbone	Zorya type I	Vibrio F13 10N.222.55.A11	GCA_005146525.1	TCACACCTTAAGCCTACGCTTCTCAAGACGAGTTAGAACATCTTTGTAAGTCACTTCATTCTCATCTAGATATGTTAGCAGCTTAGCTCTATCGATAACCTCAACCCCGCATGTTTTAGCTATATCATCAGTTCGCTTAGCTAACGATGGTGAGTTAGTTATAAATACTAAACGGCCGAAAGTTTTCTGCATCTCAGATTCATAAATCGGCTTAGCAGAGTGAATCTCTTGTATACCTTTATATCCATCGTATCTTCGTTGCGTATATTTAGCTTGCATTAGAATATTGCCCGACTGAGTCAGGATTACACCATCGGCACCATGGTCAGTACCAGCATTCGTTAACCACGCGCTTTCACTATCATAATGCTTGGACAGGAGCGTCAAACACAGAGCCTC…	8234
DS21_V_R	AGGTGTGACTCGAGCTGCAGACGC
DS21_FR_F	GCGGCCGCACCCTAGCCAAGACAACTTTGATG	Assembly of pMRB-PlacGFP plasmid with the insert of DS21 (Zorya type I), fragment containig a defense system
DS21_FR_R	GCTCGAGTCACACCTTAAGCCTACGCTTCTCAAGAC
DS23_V_F	ATACTTTGCGGCCGCCACC	Assembly of pMRB-PlacGFP plasmid with the insert of DS23 (Septu-Vsp1), vector backbone	Septu	Vibrio F13 10N.222.55.C6	PRJNA328102	TTATGCTGCATTTAGCAACATATATGATTTAACGAACAATGACAGCTCTTTATCTGCTTCAGCTTCTTTTTGAAGCTCGGCTAGTGCTGCTTCACGTAAAGCTTTAGAAGATGTTCTAAAACAAGCATCAATAGTACGTTTGATCTCTTCAATTTTAACCTGTCTCTTTTCTAGAAGCTCCGGTCTGTTAAGGTTCAGGTCATTTATTGTCAAATCTCCTCGTTCACTCCCGTTCTTTGAGAATAAGTAGGTTCCATAAGCTACGAGATGCTGTTCAGGGTCTTCATCATATGGGTTTATATAGGGAGTATCTTCATGATATTTATCTGATTTTGAGTTGTTACATTTTGGACATGCGTATCCAAGGTTTTCCCAAGCAAACATTAGTTCAGGGTATTT…	2320
DS23_V_R	CAGCATAACTCGAGCTGCAGACGC
DS23_FR_F	GCGGCCGCAAAGTATTCTAGCGTTCCTAGTTGG	Assembly of pMRB-PlacGFP plasmid with the insert of DS23 (Septu-Vsp1), fragment containig a defense system
DS23_FR_R	AGCTCGAGTTATGCTGCATTTAGCAACATATATGATTTAACGAACA
DS25_V_F	TGCTGCAGCGGCCGCCACC	Assembly of pMRB-PlacGFP plasmid with the insert of DS25 (CBASS type I), vector backbone	CBASS type I	Vibrio sp. 62478	PRJNA328102	CTAACCATTGTTTAGCAATGAGCACAGTGATGAGAGCACTTCAAATCGATATAGAAACGCAAATACAATGGCAGAAACCAAAACTATAGAAAAAGATAGCGGCACTTTATCTCTTAAAAAGTTGAATTTTTTTTGTTCATCGATCCATTCAATTTGATGTTGCCAAAAAAACTTGTAGTGGGCGTACCAATCACTAAAAAGAATCTGCTTTGTTAAACAGTTTGAATAATATTCTGTTTCTAGACGTTGATGCTCACTTATGTATATTGATAAATCTTGGCTTTGTTCACTTTTAGTATTGAGGTAGAGAGCTTTAAGTTGATTAAAAAGCTGTGTTAGCTTAACAGCTCGTTTCTCATATTCTTCTTTTTCATTATTGTAAAAAGAAACATATAGTCC…	2195
DS25_V_R	AATGGTTAGCTCGAGCTGCAGACG
DS25_FR_F	AGCTCGAGCTAACCATTGTTTAGCAATGAGCACAGT	Assembly of pMRB-PlacGFP plasmid with the insert of DS25 (CBASS type I), fragment containig a defense system
DS25_FR_R	GCGGCCGCTGCAGCAGTTATTGACGGGTAAACGCAG
DS26_V_F	TCACCTAGCGGCCGCCACC	Assembly of pMRB-PlacGFP plasmid with the insert of DS26 (Retron type II Ec86), vector backbone	Retron type II	Vibrio sp. 10N.286.45.C10	PRJNA328102	CTAAGGAGAACCTTGATAAGAGGTAAGTCGTCCGATCAAAGATGAACCATACTTTTTTATCATTTGCTCTTTGACTAATGGTTCTATGAATATTAAATGTGCAAAATGACCTTTCAATTTGAGAATCTCATCATGGCCTAAAACCCCCAAAGAAAAGTGATGTATACTAGCAGAGAGAACTCTTTTTCTCTCTCGACCGATGGTAACTTTGCCCTCATTACTTAATGTCACACCAGTAACATGACGATTGTGTGCTTTTGAAGAGAATACAGTTTTATTTAAATTAACCTTTATAGAGCTACCATACAGTGCTTTCAGTGTTTTCCTCACTTGGATGGGAAACTTAAAAAGCAAATCTTTCCGGTCTGTCGAGAAAGTCATGTCATCGGCATAACGAGT…	2334
DS26_V_R	CTCCTTAGCTCGAGCTGCAGACG
DS26_FR_F	AGCTCGAGCTAAGGAGAACCTTGATAAGAGGTAAGTCG	Assembly of pMRB-PlacGFP plasmid with the insert of DS26 (Retron type II EC86), fragment containig a defense system
DS26_FR_R	GCGGCCGCTAGGTGAATTAGATGAAATGAGCCTAAAACCTATATGG
DS29_V_F	AGGCACTGCGGCCGCCACCGC	Assembly of pMRB-PlacGFP plasmid with the insert of DS29 (Septu-Vsp2), vector backbone	Septu	Vibrio lentus 10N.286.52.E8	PRJNA328102	CTACCTTCGCCTTTCAAAAATTGAAACACTATTCATGATAGTGTCAATTTGCAAGTGATAGTGCACAAAAGCTTTCAATTCCTCGATAATTCTCTCATCTGAGTTTGTATCTATAAAATCCTGAGGAAAAAGCATACGAAGTCTATCGCGAAAAATTACATGATAGCGGGGAAAATAAAAGTCAGATACTTCGTGATTACCTGTTCTCATAAAATTTATGTTAGATAAGTATACGTTTAATCCAAAAGCAACCTTATTCAAATTAGATTGACTATTGTTTACTTCGTATCGGGAGATTGAAAAGTCAAGGTCTTCGATTGCACGTTCCATGGTGTCATATTTTTCACCTCGTGCAATACAAAGGTCAACACGGTTCAAACCATAAATATTAATTGAAGT…	3480
DS29_V_R	GAAGGTAGCTCGAGCTGCAGACGC
DS29_FR_F	AGCTCGAGCTACCTTCGCCTTTCAAAAATTGAAACACTAT	Assembly of pMRB-PlacGFP plasmid with the insert of DS29 (Septu-Vsp2), fragment containig a defense system
DS29_FR_R	GCGGCCGCAGTGCCTCTCTACTTACTTTGGTGGGAAAAC
DS32_V_F	CGTGAACGCGGCCGCCACCG	Assembly of pMRB-PlacGFP plasmid with the insert of DS32 (DRT type III-Vbre), vector backbone	DRT type III	Vibrio breoganii 10N.261.51.E6	GCA_002876295.1	TTAGCTGTACCCAAATAGCAAGTCTTTGTTTTCTAATAGGTTTTCAAGCACTGTTTTTGTATCCCAGCATATAAACCATGTATTTGAAGTAAGACACTGAAAAAACTCCTCAGATTTATCTTCTTTTAACTCCTTATGGAAAACTTCTTTTTCGAATTTTTTTGCCCATACTCGCTTCTTCTTTTCTTCGATATAAGGACAAGACATTGAGTCTAATAATAAATAACAGATTCGTGCATCATATTTTATTCTAGAAAGGTTAGTTAACCGCTTTCCAATTTCTTTAGACAACGAATCGACAAATTTACTGTACTCATCTACACCTCCTGCATAATATAAAGCTGTCATTATGTGGAAATAATCGAAGCAATCTTCATTACTTAAGTACTCATCCGATGT…	3562
DS32_V_R	TTCGGGGACTCGAGCTGCAGACGC
DS32_FR_F	GCTCGAGTCCCCGAAGGGGAATGGTGATAC	Assembly of pMRB-PlacGFP plasmid with the insert of DS32 (DRT type III-Vbre), fragment containig a defense system
DS32_FR_R	GCGGCCGCGTTCACGATCTCACCCTGAGCAGATA
DS33_V_F	GGTCATCGCGGCCGCCACCG	Assembly of pMRB-PlacGFP plasmid with the insert of DS33 (dGTPase), vector backbone	dGTPase	Vibrio atlanticus 10N.261.46.A9	PRJNA328102	TTAAAACTCGGTATGAGCTGAGAACAGTTGCTGGTGCATTTTCTGTGCAAGATCATCGGTCATTGATGAAATGTAATCCGCAATCACGCGCATTTTTCGAGACTCATCTTGATGTTGTAGCCATTGCTTCTTGATAGGTAGTGGCAGCAAGCGTTCAGGATCTGCGCTGAATGCTTCAAACATATCCATGATAATCTGCTGGCCTTTGTATTCGATCACTTGAACCTGTGGCACTTGAATCACGAACTCGCTGACAAAGTGTTTTAGTTTGTCGAGTGTAGCGTCCATGCTTGGTTCAAGCACCGCATTGTAAGCAAGCAGTACATTCTCAAATCTAGCATCTACTCGTTCAATCGAAATACTGGTCAACAGTGCGTTGACTATCCCACCAATCGCATC…	1263
DS33_V_R	CGAGTTTTAACTCGAGCTGCAGACGC
DS33_FR_F	CAGCTCGAGTTAAAACTCGGTATGAGCTGAGAACAGTTGCTGGT	Assembly of pMRB-PlacGFP plasmid with the insert of DS33 (dGTPase), fragment containig a defense system
DS33_FR_R	GCGGCCGCGATGACCACCGTAGCCCG
DS34_V_F	CAGGTGAGCGGCCGCCACC	Assembly of pMRB-PlacGFP plasmid with the insert of DS34 (AbiU), vector backbone	AbiU	Vibrio breoganii 10N.261.52.F10	GCA_002877145.1	TTATTTATTTCCAAATTTTTGTTTGTATGCATTTATCAACTGGAGAGTTTCAGACTCTGATTTATACTGTTTTTTATCTAAATCTAAACCAGATGTCTCAAAAAATTGTTCAGCCTTTTTAAATAGCGACAAAGCCTCTTTTTCATTAAGGAGCATGTTCTTAAATGCTTCAGATTTTTTTTCTATTTTATGGCTGTTAATAAAATCAAGATCTGCTCCCATCCCCAGAAGACGTACAATTAGCATAATATGAAATCGCGCTTTCTTGTTTTCAGTTTTTAAATCTCCAGATCTAAAGAACTGTTCGACTCGGTAATAACACAAAGAACTCACATAGTAGGGTGAGTACTTATGTCCCTCCGCAAAGATTTTACCGCTAAAACGTTTGACGATAGTTCC…	2160
DS34_V_R	GAAATAAATAACTCGAGCTGCAGACGCGT
DS34_FR_F	GCAGCTCGAGTTATTTATTTCCAAATTTTTGTTTGTATGCATTTATCAACTGGAG	Assembly of pMRB-PlacGFP plasmid with the insert of DS34 (AbiU), fragment containig a defense system
DS34_FR_R	GCGGCCGCTCACCTGGTGGAGTCATTCAATCAAAGGCCTA
DS35_V_F	ACGAGTTGCGGCCGCCACC	Assembly of pMRB-PlacGFP plasmid with the insert of DS35 (Avs type II), vector backbone	Avs type II	Vibrio breoganii 10N.261.54.C7	GCA_002877305.1	TTATCCACTACCGGTTGTAGTGAAAATCTTATGCTTTCCTTCGATGTGATCTCCATCAAGATAAAAAGAACCACTAAACTCTATACGGCCATAATTATGGTTCGAAGAAAAAGATCCACCAATCACGCCTTTTGCACCTAACAAAGTCCAAACAATCTCCAAATCATTATCCTTTAGCATCTTTAAAAATGGTTCTTTTTTTACAAGTAAATGAGCCTTTGACGCGTGTAAAGCTTCGGCTGCAAAACAAACTATAGTTCCGTTTTGATCCTTGAAACTACCTTCCATTTCTCCATTTGTTAAGCCCATCTTTTCGAAGATTAAATTGCTAGGTTTCAGAAAACTCAAAGTTTCTATTTTTGATTTATCGAACTCTTCTTCCCACAAATAATTAACAGA…	4802
DS35_V_R	AGTGGATAACTCGAGCTGCAGACGC
DS35_FR_F	AGCTCGAGTTATCCACTACCGGTTGTAGTGAAAATCTTATGC	Assembly of pMRB-PlacGFP plasmid with the insert of DS35 (Avs type II), fragment containig a defense system
DS35_FR_R	GCGGCCGCAACTCGTTTATGCCCCAAAATGAGT
DS37_V_F	GCACATTGCGGCCGCCACC	Assembly of pMRB-PlacGFP plasmid with the insert of DS37 (Septu-Vsp3), vector backbone	Septu-Vsp3	Vibrio lentus 10N.261.46.F11	PRJNA328102	CTAAATACCTAGAACGACTCTCATATTTTCCTTAATACAAAACAACTCTTGATATGTAACTCTCATAGTTGGGAAAACTTGAACTCTTGTACAGCTTGAAAAAGGAGCTTTATCTGATAAATAAGTGTCGTCAACATTAATTAAAAGTTGACACAAGTCTTGGTCGACTTCCAATGCTTCACTATCTACAGGCGCCACATAATTTCCTATACCAAGCATTTTAATATCCCGAATACGCTCGCGATACTTAACCAGCTTGTCACTAAAAAATCGTAAGAATTGTACAGATTTTTTACTTCTTAAAAACTTAAGTTCTTTACCATATTCAGATTTATATTTTCCATTCAGGTAGCTAATCGTATTGCTAGCTTTCAGCTTTATGTCGACCTCAATTCCCAT…	2667
DS37_V_R	GGTATTTAGCTCGAGCTGCAGACG
DS37_FR_F	CAGCTCGAGCTAAATACCTAGAACGACTCTCATATTTTCCTTAATACAA	Assembly of pMRB-PlacGFP plasmid with the insert of DS37 (Septu-Vsp3), fragment containig a defense system
DS37_FR_R	GCGGCCGCAATGTGCAATAAGGTGCTTTTAATAAAAAGCTTT
DS38_V_F	CTGGTACGCGGCCGCCACCG	Assembly of pMRB-PlacGFP plasmid with the insert of DS38 (Septu-Vsp4), vector backbone	Septu-Vsp4	Vibrio F13 10N.222.54.A6	PRJNA328102	CTAAATCCTAAAGAACTCATTTGAATTAGCTAAACACTGGTACATGACTTTTTTCCAGTGGTTATTGAACTGGTCCGAGTCTATCATCGGTTGAAGATTTGCCTCGACAAAAGCATTTTTGATATCGATTGGCATTGCGTTGGGGCTAAACCTTAGAATCATATTTCTGAAAGCATTTTTCTGATCGATTACTTCACTAAGGTGTTTACCAGCTTCTAATCGATAGCGACTAGCTAAATCTAGATTCGTAAAATGGTTGTGTGCTCTGGCTTTATCTTCTTTACGCCACGTAACTGGACAACTTACATAGTAGCTAAGAGCACCCTCATCCTCATCAAGGTATTCTGCGAATACCCATTGCTCCTGAAAGAACATGTCTTTATCAATATATGGATGAAT…	2275
DS38_V_R	AGGATTTAGCTCGAGCTGCAGACG
DS38_FR_F	AGCTCGAGCTAAATCCTAAAGAACTCATTTGAATTAGCTAAACACT	Assembly of pMRB-PlacGFP plasmid with the insert of DS38 (Septu-Vsp4), fragment containig a defense system
DS38_FR_R	GCGGCCGCGTACCAGCACACACTCTACACTAGG
DS5_ADS15_pMRB-PlacGFP_V_F	CTCACATTAGACGTCGACGCGTCTG	Assembly of pMRB-PlacGFP plasmid with the insert of DS5 (Zorya type I) and ADS15 used as negative control, fragment containig a vector backbone	Zorya type II plus anti-defense protein (contruct used as negative control)	pMRB-PlacGFP plasmid		TTATCCGGGTTTATCCGGTGATACCCGGGTTTTATATTGCATAACGCGTGCCATGTTTTTTGGAACATTACACGAAACATCATCAAAACCCCGGTAGCCCTTATATACCAAGGGTTGATGAAAACACCAAAAAACATCAAAAACCCTAAAAGCTCTCAGCGTGATCCCCATCACAAAAACCGTTTTCGGTTCAAATGGAGGGTCTAAAATTTTTGCTATGTTTTGTTTCCCTAATTTTTCATTTTTTCAAAAAGGATTTCGTAAAAAATTTGGGCCCTTCCTTTGTTATCCGCTCACAATTCCACACAACATACGAGCCGGAAGCATAAAGTGTAAAGCCTGGGGTGCCTAATGAGTGAGCTAACTCACATTAGACGTCGACGCGTCTGCAGCTCGAGT…	4766
DS5_ADS15_pMRB-PlacGFP_V_R	CCGGATAAGGATCCGATATCAAGCTTATCGATCG
DS5_ADS15_pMRB-PlacGFP_FR1_F	GAAGGGCCCAAATTTTTTACGAAATCCTTTTTGAAAAAATGAAAAATTAGGG	Assembly of pMRB-PlacGFP plasmid with the insert of DS5 (Zorya type I) and ADS15 used as negative control, fragment containig a defense system		Vibrio lentus 10N.286.46.A10	GCA_002874235.1
DS5_ADS15_pMRB-PlacGFP_FR1_R	TCGGATCCTTATCCGGGTTTATCCGGTGATACCC
DS5_ADS15_pMRB-PlacGFP_FR2_F	AAAAAATTTGGGCCCTTCCTTTGTTATCCG	Assembly of pMRB-PlacGFP plasmid with the insert of DS5 (Zorya type II) and ADS15 used as negative control, fragment containig an anti-defense protein		1.056.O.	MG592436
DS5_ADS15_pMRB-PlacGFP_FR2_R	GTCGACGTCTAATGTGAGTTAGCTCACTCATTAGGCAC
DS35_ADS38_FR1_FOR	GAGTGAGCTAACTCACATTAGACGTCGACGCGTCTG	Assembly of pMRB-PlacGFP plasmid with the insert of DS5 (Zorya type I) and ADS15 used as negative control, fragment containig a vector backbone	Avs type II plus anti-defense protein	pMRB-PlacGFP plasmid		TCAAATGAAAAGGACCATTCCTTTCCACCCTTTAATTATCGGTCTATTTGCTGGGTTAATCAAGTCTATAGGTGAAAAGAATGCGATTAATTTCAAGAAAAAGAAAGGGGGCGTTTAGCCCCCTGTTGGATTAGATCCAGCCACCTTTCGGTAGGATCTCTTGAACCCATGTTCGAAGTTGAAGACGTTTGTTGTGGGGCCCTTCCTTTGTTATCCGCTCACAATTCCACACAACATACGAGCCGGAAGCATAAAGTGTAAAGCCTGGGGTGCCTAATGAGTGAGCTAACTCACATTAGACGTCGACGCGTCTGCAGCTCGAGTTATCCACTACCGGTTGTAGTGAAAATCTTATGCTTTCCTTCGATGTGATCTCCATCAAGATAAAAAGAACCACTA…	5125
DS35_ADS38_FR1_REV	GAATGGTCCTTTTCATTTGAATATGGATCCGATATCAAGCTTATCGATCG
DS35_ADS38_FR2_FOR	GGATAACAAAGGAAGGGCCCCACAACAAACGTCTTCAACTTCGAACA	Assembly of pMRB-PlacGFP plasmid with the insert of DS5 (Zorya type I) and ADS15 used as negative control, fragment containig a defense system		Vibrio breoganii 10N.261.54.C7	GCA_002877305.1
DS35_ADS38_FR2_REV	GCTTGATATCGGATCCATATTCAAATGAAAAGGACCATTCCTTTCCACCCT
DS35_ADS38_FR3_FOR	AGTTGAAGACGTTTGTTGTGGGGCCCTTCCTTTGTTATCCG	Assembly of pMRB-PlacGFP plasmid with the insert of DS5 (Zorya type II) and ADS15 used as negative control, fragment containig an anti-defense protein		2.117.O.	MG592667
DS35_ADS38_FR3_REV	GCTGCAGACGCGTCGACGTCTAATGTGAGTTAGCTCACTCATTAGGCACC

### Sheet: vi_anti-defenses_cloning
Supplementary Data 7 (vi): Anti-defense proteins cloning information
Anti-defense protein	Anti-defense cluster number	Defense system type	Source Organism	Genome ID	Cloned Sequence	Length, bp	Protein Sequence	Residues, a.a.	Comment
Anhur	ADS36	Septu	1.196.O.	MG592565.1	ttaataactacccgttgccataagcactcccctcgtactacgcggggggggggttcttttacctacataaaaacaccaacacctacaccctagtttcaaccacactatagccataatacgccgcttgcatatcagtaagcggcaaatcgcttatccttcttttgtggtattataatcaatctagtagattataaggcggtgaattatgacatac	214	MAIVWLKLGCRCWCFYVGKRTPPPRSTRGVLMATGSY	37	Anti-defense gene was sinthesized and cloned into pRBB1 plasmid by Thermofihsed company
Svarog	ADS43	Septu	1.066.O.	MG592443.1	ctagagccatccgagcaccgtcataaccttttcaacaactaaataaaacgaccagaaaggtattacacaaaacaaggtcggccaaaaacccttagcgattacgaaacctgcaacccacgcaatcaacaatgcaaacttaattatcgcttccacaatacacctcactgaattctttatgagccgctaacagctgtttctcagctttcattatgccgtgctcggttaaattaaacttacctgctactgagctgcg	253	MEAIIKFALLIAWVAGFVIAKGFWPTLFCVIPFWSFYLVVEKVMTVLGWL	50	Anti-defense gene was sinthesized and cloned into pRBB1 plasmid by Thermofihsed company
Enki	ADS29	AbiH, Retron type II	1.080.O.	MG592455.1	ttaaatgtctaaagtgtgacgtacgagcgaaaaggcgcgccttttcgctcgtacgtcacactttagacatttaaatttgacaactataggaatgtatgaatggtagaaaaaggatttgacaagtaggaaaagcgggcgaatgaaaggagccacattcaaacgcccgaaacggttaagaacccgaagatgttaacgccgtaacgactgctttgatatccccgttatgcgtagtaacaagtttatcgattacagtgataca	259	LNVAPFIRPLFLLVKSFFYHSYIPIVVKFKCLKCDVRAKRRAFSLVRHTLDI	52	Anti-defense gene was sinthesized and cloned into pRBB1 plasmid by Thermofihsed company
Tlaloc	ADS30	AbiH	1.056.O.	MG592436.1	ctaaaaaatggatttcgtacaaaactgttgaaggcgcgggtcgatacctgtcagcaacgagagaattatagcccccctacgacgtagaaaatataaatacatctgaaaacaattaatataaatcattaataaacagtaagttagttgatgtacgtgtaccaggtataaaaaaacctccacaatgggaggctagttattaccaggtacaaaaaagcctccacgatgggaggctagttagttgatgagagtgtatctattccttatccaggtactgacaact	280	VEVFLYLVHVHQLTYCLLMIYINCFQMYLYFLRRRGAIILSLLTGIDPRLQQFCTKSIF	59	Anti-defense gene was sinthesized and cloned into pRBB1 plasmid by Thermofihsed company
Nergal	ADS45	CBASS type I	1.209.O.	MG592579.1	ttagacatagtttcttcctcgtctgttcttcatcttgtggtattcggcatacgccagtttacgtcgtgctctgtttacttctgtctcccatcggtgtttgttttttggtgagcgctttgtttgcacccatgtcgctcgtcgctttgctttgccccggtgcttgctcattaacgtagctccttaatgtactccaagaaatcatcaagactcatacagattagagtcttcttgttgttacgtcgccacaccacagcaggtatggtgttct	256	MSKHRGKAKRRATWVQTKRSPKNKHRWETEVNRARRKLAYAEYHKMKNRRGRNYV	55	Anti-defense gene was sinthesized and cloned into pRBB1 plasmid by Thermofihsed company
Surt	ADS32	AbiU	1.217.O.	MG592588.1	ttacacgctctcctcatagatgaattcatagtacttaccgcctaacttaaactggtttagcgtacattccagaatagcggcggtttgagatactaacggggttaaacaatcgtctaggcacgttgcataagcttgtgtaatgcctctgacgtgaatacgtaataagtggcggtacttctcttcatagagtggataagtacaaccacgtaaacagtggtgagggaagatttcttctacctcaatctcaaagcctaagtcagcgcctagcttgtcgatgttccatgcttgcaagccacctttacggtgatacttttcaaccacagccgcacggcgtgattcaaacgtttggttctgaacttgacactctggaagccctaaatactcttcccattcgtctag…	688	MGHSVEQWTNSIMAQMPRGILWQRSASLDLYKYAAGYAPRLEAVEVSADSLLLEMRPENTQQLLDEWEEYLGLPECQVQNQTFESRRAAVVEKYHRKGGLQAWNIDKLGADLGFEIEVEEIFPHHCLRGCTYPLYEEKYRHLLRIHVRGITQAYATCLDDCLTPLVSQTAAILECTLNQFKLGGKYYEFIYEESV	195	Anti-defense gene was sinthesized and cloned into pRBB1 plasmid by Thermofihsed company
Kali	ADS4	DRT typeIII	1.139.B.	MG592511.1	ttacagtttgagccaaggtactctagatacaagtcccggcacagatgtggactttataaacccggcacaacggtagtgcaccgtgataccctcccttcgtctatcaatagcacccgcactgaatgcaccatacagcttaggcattccgtcagaccagtcaccgcgttgaggcacaggtataaacatgttcttcgcaggtcttccatgagcactgaacactatgttactggcctcgtcatagaagatacacttagctaccttatgtcccattagatgtcctcagttagcgtgttacagtacatgtcaatcatgttaccgtcagggtctcgtagctgtacagtagcaccacctttgcagtcatgtatcaagg	370	MGHKVAKCIFYDEASNIVFSAHGRPAKNMFIPVPQRGDWSDGMPKLYGAFSAGAIDRRREGITVHYRCAGFIKSTSVPGLVSRVPWLKL	89	Anti-defense gene was sinthesized and cloned into pRBB1 plasmid by Thermofihsed company
Hades	ADS46	DRT type I	1.066.O.	MG592443.1	ctaaaccaagcttgagatacccagtagtgacacatggccaggttccactggaaattgtcttgctggtactgagggtgactgcattcgataacgtagacgtaagagcgtgtcaccgtccatagcgtctttcttctcatccacacatactaaaccaaggtttgtttgtccgacgtacttgtaagtctgtacaggcatgtttgacttagttactgatgtattgaatgcgaacgagtgaccttccttaatgagtcgcttacgactgtatgagacatgggcgtgggtcacctcgtagattttacccatttcaccgtcactcatgaacttgtgagtattactttgatacgtggccaacattaggtgactgagaaatttagtcatagtgcacctaccaatgcttga…	478	MTKFLSHLMLATYQSNTHKFMSDGEMGKIYEVTHAHVSYSRKRLIKEGHSFAFNTSVTKSNMPVQTYKYVGQTNLGLVCVDEKKDAMDGDTLLRLRYRMQSPSVPARQFPVEPGHVSLLGISSLV*	125	Anti-defense gene was sinthesized and cloned into pRBB1 plasmid by Thermofihsed company
-	ADS38*	Avs type II	2.117.O.	MG592667	tcaaatgaaaaggaccattcctttccaccctttaattatcggtctatttgctgggttaatcaagtctataggtgaaaagaatgcgattaatttcaagaaaaagaaagggggcgtttagccccctgttggattagatccagccacctttcggtaggatctcttgaacccatgttcgaagttgaagacgtttgttgtg	196	LKLIAFFSPIDLINPANRPIIKGWKGMVLFI	31	Anti-defence gene was cloned via Gibson assembly, see sheet iii for primers information
negative control:
-	ADS15*	Zorya type II	1.056.O.	MG592436	ttatccgggtttatccggtgatacccgggttttatattgcataacgcgtgccatgttttttggaacattacacgaaacatcatcaaaaccccggtagcccttatataccaagggttgatgaaaacaccaaaaaacatcaaaaaccctaaaagctctcagcgtgatccccatcacaaaaaccgttttcggttcaaatggagggtctaaaatttttgctatgttttgtttccctaatttttcattttttcaaaaaggatttcgtaaaaaattt	271	MGITLRAFRVFDVFWCFHQPLVYKGYRGFDDVSCNVPKNMARVMQYKTRVSPDKPG	56	negative control, ani-defense gene was cloned via Gibson assembly, see sheet iii for primers information
* cluster number (clustered with 90 a.a. identity) from Supplementary Data 2
